# Persistent postnatal migration of interneurons into the human entorhinal cortex

**DOI:** 10.1101/2022.03.19.484996

**Authors:** Marcos Assis Nascimento, Sean Biagiotti, Vicente Herranz-Pérez, Raymund Bueno, Chun J. Ye, Taylor Abel, Juan S. Rubio-Moll, Jose Manuel Garcia-Verdugo, Eric J. Huang, Arturo Alvarez-Buylla, Shawn F. Sorrells

## Abstract

The entorhinal cortex (EC) is a highly-interconnected hub for multisensory integration and memory processing^1–3^, containing diverse neuronal subtypes^4,5^ including subpopulations that are uniquely spatially-tuned^6,7^. Although many spatial and memory functions develop in infancy, it is considered that neurogenesis and neuronal migration to the EC occurs prenatally. Here we show that the postnatal human temporal lobe contains a prominent stream with large chains of young migrating neurons and many individual neurons breaking away directed into the EC. The EC stream forms between the second and third trimesters of prenatal development when the lateral ventricle walls in the temporal lobe collapse, displacing the subventricular zone (SVZ) and dividing radial glia. At birth, the EC stream follows a path of radial glial fibers in the site of the collapsed ventricle. Migratory chains persist up to 11 months postnatally; however, many individually migrating young neurons can still be detected in the EC at 2 years of age and a few isolated cells at 3 years of age. Within the EC at birth, immature neurons are a mixed population expressing markers of the medial ganglionic eminence (MGE) and caudal ganglionic eminence (CGE), but postnatally rapidly become primarily CGE-derived. Using single-nuclei RNAseq we identified these lineages and found that the MGE-derived neurons matured at earlier postnatal ages compared to those derived from the CGE. The CGE interneurons arriving and maturing the latest included subtypes expressing calretinin (CR), reelin (RELN), and vasoactive intestinal protein (VIP) many of which settle in layer II of the entorhinal cortex. This study reveals that the human EC is still being constructed during the first years of life revealing the largest known postnatal stream of migratory neurons in humans. The protracted postnatal arrival of a diverse population of interneurons could contribute to plasticity^8,9^ and proper excitation-inhibition balance^10,11^ within these highly connected brain circuits.
