## Supplemental Table 1 for "Persistent postnatal migration of interneurons into the human entorhinal cortex"

### Sheet: Case list
Case no.	Age	Gender	PMI	Experimental Use	Neuropathology diagnosis	Clinical history
1	18 GW	M	24h	IHC	control	prematurity
2	20 GW	M	42h	IHC	control	spontaneous abortion
3	21 GW	F	14h	IHC	control	osteogenesis imperfecta
4	22 GW	F	24h	EM	control	spontaneous abortion
5	22 GW	M	24h	IHC	control	urethral stenosis
6	22 GW	M	48h	IHC	control	spontaneous abortion
7	26 GW	F	24h	IHC	control	spontaneous abortion
8	27 GW	M	12h	IHC	control	intrauterine growth retardation
9	34 GW	F	42h	IHC	control	lung malformation
10	37 GW	M	48h	IHC	control	VATER malformation
11	38 GW	M	50h	IHC	control	bronchopulmonary dysplasia
12	39 GW	F	48h	IHC	control	intrauterine demise
13	39 GW	M	24h	IHC	control	congenital diaphragmatic hernia
14	1 day	F	12h	EM	HIE	hypoxia ischemia
15	term	M	36h	IHC	control	Intra-partem death, presumed nuchal cord
16	term	M	14h	IHC, mapping	control	chondrodysplasia
17	term	M	11h	IHC	control	cardiac dysfunction
18	term	M	5h	IHC	control	respiratory failure
19	term	M	24h	IHC	control	hydronephrosis
20	1 day	F	25h	IHC	control	renal hypoplasia; hypoplastic lung
21	2 day	M	36h	IHC	control	hypoplastic L heart
22	10 days	F	19h	IHC	control	respiratory failure
23	33 days	M	27h	snRNA-seq	control
24	1 month	M	10h	IHC	control	congenital renal agenesis
25	1.5 months	F	21h	IHC	control	congenital diaphragmatic hernia
26	54 days	M	6h	snRNA-seq	control
27	54 days	F	34h	snRNA-seq	control
28	3 months	M	20h	IHC	control	diaphragmatic hernia
29	5 months	M	44h	IHC, mapping	HIE	congenital diaphragmatic hernia
30	6 months	F	n/a	IHC; snRNA-seq	resection	drug-resistant infantile spasms with polymicrogyria
31	7 months	M	14h	IHC	control	Tetralogy of Fallot
32	11 months	M	21h	IHC	control	bacterial pneumonia
33	14 months	F	48h	IHC	control	right pulmonary vein stenosis
34	22 months	M	38h	IHC vibratome	control	cardiovascular failure
35	2 years	M	19h	IHC, mapping	control	leukemia
36	2 years	F	14h	snRNA-seq	control
37	3 years	M	25h	IHC	control	esophageal atresia, tracheoesophageal fistula
38	3 years	M	29h	snRNA-seq	control
39	6 years	F	36h	IHC, mapping	control	congenital left diaphragmatic hernia
40	13 years	M	12h	IHC	control	focal segmental glomerulosclerosis
