## Supplemental Table 2 for "Persistent postnatal migration of interneurons into the human entorhinal cortex"

### Sheet: Antibodies list
Antigen	Species	Dilution	Manufacturer	Cat. No.	Antigen Retrieval	Lot No.	Manufacturer Specificity Description
Calbindin	Rabbit	1:1000	Swant	CB-38a	30 min	9.03	Human reactivity
Calretinin	Mouse	1:1000	Swant	6B3	30 min	7699/4	Human reactivity
CoupTFII	Mouse	1:250	R&D Systems	PP-H7147-00	30 min	A-2	Raised against human COUPTFII
CoupTFII	Rabbit	1:500	Abcam	AB211777	30 min	GR3192962-10	Human reactivity
DLX2	Mouse	1:100	Santa Cruz	SC393879	30 min	G2916	Detection of Human DLX2
Doublecortin	Rabbit	1:200	Cell Signaling	4604S	30 min	42798	Human reactivity
Doublecortin	Guinea pig	1:200	EMD Millipore	AB2253	30 min	2787730	Human reactivity predicted based on sequence
FOXJ1	Mouse	1:100	ThermoFisher	14-9965-82	30 min	4294275	Human reactivity
GFAP	Chicken	1:1000	Abcam	ab4674	None	GR267558-1	Human reactivity
HOPX	Rabbit	1:200	ProteinTech	11419-1-AP	30 min	74559	Human reactivity
Ki-67	Mouse	1:200	BD Pharmigen	556003	30 min	6110925	QC resting: human
LHX6	Mouse	1:200	Santa Cruz Biotech	sc-271433	30 min	A0816	Detection of Human LHX6
MCM2	Goat	1:200	Santa Cruz Biotech	SC9839	30 min	D1310	Epitope mapping at the N-terminus of MCM2 of human origin
NEUN	Chicken	1:500	EMD Millipore	ABN91	None	2620673	Human reactivity
NEUN	Rabbit	1:1000	Novus Biologicals	R-3770-100	None	201605-SH	Raised against human FOX3
NKX2.1	Rabbit	1:500	Santa Cruz Biotech	sc-13040 (H-190)	30 min	B2216	Raised against human NKX2.1
NPY	Rabbit	1:500	Abcam	ab30914	30 min	GR212905-1	Human reactivity
OLIG2	Rabbit	1:750	EMD Millipore	AB9610	30 min	2519344	Human reactivity
PROX1	Rabbit	1:500	EMD Millipore	AB5475	30 min	LV1354325	Human reactivity
PROX1	Goat	1:500	R&D Systems	AF2727	30 min	VIY0216011	Human reactivity
PSA-NCAM	Mouse	1:1000	EMD Millipore	MAB5324	None	2201402	Human reactivity
REELIN	Goat	1:200	R&D Systems	AF3820	30 min	YPE0421032	Reactivity to mouse reelin; 94% similarity to human reelin within immunized region
SOX2	Goat	1:200	Santa Cruz Biotech	sc-17320 (Y-17)	30 min	H2914	Reactivity to human SOX2
SP8	Goat	1:200	Santa Cruz Biotech	sc-104661 (C-18)	30 min	G0516	Human reactivity
SST	Goat	1:250	Santa Cruz Biotech	sc-7819 (D-20)	30 min	G0716	Human reactivity
TBR1	Chicken	1:200	EMD Millipore	AB2261	30 min	2893188	Human reactivity
TBR1	Rabbit	1:200	EMD Millipore	AB10554	30 min	3598056	Demonstrated to react with mouse. Predicted to react with rat, equine, porcine, opossum, bovine, and canine based on 100% sequence homology.
VIMENTIN	Mouse	1:1000	Sigma-Aldrich	V5255	None	045K4826	Tested in human appendix/ tonsil
VIMENTIN	Chicken	1:500	EMD Millipore	AB5733	None	AB3474064	Human reactivity
VIP	Rabbit	1:100	Abcam	ab22736	30 min	GR26591-1	Human reactivity
